# The origin, evolution and molecular diversity of the chemokine system

**DOI:** 10.1101/2023.05.17.541135

**Authors:** Alessandra Aleotti, Matthew Goulty, Clifton Lewis, Flaviano Giorgini, Roberto Feuda

## Abstract

Chemokine signalling performs key functions in cell migration via chemoattraction, such as attracting leukocytes to the site of infection during host defence. The system consists of a ligand, the chemokine, usually secreted outside the cell, and a chemokine receptor on the surface of a target cell that recognises the ligand. Several non-canonical components interact with the system. These include a variety of molecules that usually share some degree of sequence similarity with canonical components and, in some cases, are known to bind to canonical components and/or to modulate cell migration (1, 2). While canonical components have been described in vertebrate lineages, the distribution of the non-canonical components is less clear. Uncertainty over the relationships between canonical and non-canonical components hampers our understanding of the evolution of the system. We used phylogenetic methods, including gene-tree to species-tree reconciliation, to untangle the relationships between canonical and non-canonical components, identify gene duplication events and clarify the origin of the system. We found that unrelated ligand groups independently evolved chemokine-like functions. We found non-canonical ligands outside vertebrates, such as TAFA “chemokines” found in urochordates. In contrast, all receptor groups are vertebrate-specific and all - except ACKR1 - originated from a common ancestor in early vertebrates. Both ligand and receptor copy numbers expanded through gene duplication events at the base of jawed vertebrates, with subsequent waves of innovation occurring in bony fish and mammals.
