## Supplementary material for "The origin, evolution and molecular diversity of the chemokine system": TableS1

### Sheet: Selection_chemokineproject
							BUSCO (version 4.0.6) using metazoa_odb10 database
							Complete			Fragmented	Missing
	Clade		Phylum	Species	Source downloaded	Accession/ID	Total	Single	Double
	Bilateria	Ambulacraria	Echinodermata	Acanthaster planci	https://marinegenomics.oist.jp/cots/viewer/download?project_id=46	N/A	0.912	0.908	0.004	0.05	0.038
				Patiria miniata	Echinobase	N/A	0.85	0.588	0.262	0.083	0.067
				Strongylocentrotus purpuratus	https://figshare.com/articles/dataset/EukProt_a_database_of_genome-scale_predicted_proteins_across_the_diversity_of_eukaryotic_life/12417881/3?file=34434377	N/A	0.967	0.693	0.274	0.021	0.012
				Stichopus japonicus	UniProt	UP000230750	0.844	0.712	0.132	0.088	0.068
			Hemichordata	Saccoglossus kowalevskii	https://groups.oist.jp/molgenu/hemichordate-genomes	N/A	0.936	0.917	0.019	0.04	0.024
				Ptychodera flava	https://marinegenomics.oist.jp/acornworm/viewer/download?project_id=33	N/A	0.565	0.54	0.025	0.153	0.282
		Chordata	Cephalochordata	Branchiostoma belcheri	http://genome.bucm.edu.cn/lancelet/download_data.php	N/A	0.966	0.85	0.116	0.027	0.007
				Branchiostoma floridae	UniProt	UP000001554	0.915	0.885	0.03	0.036	0.049
				Branchiostoma lanceolatum	Ensembl Metazoa	N/A	0.745	0.73	0.015	0.162	0.093
			Craniata	Danio rerio	UniProt	UP000000437	0.983	0.96	0.023	0.005	0.012
				Poecilia mexicana	UniProt	UP000261480	0.972	0.951	0.021	0.018	0.01
				Scophthalmus maximus	UniProt	UP000246464	0.917	0.903	0.014	0.017	0.066
				Salmo salar	https://figshare.com/articles/dataset/EukProt_a_database_of_genome-scale_predicted_proteins_across_the_diversity_of_eukaryotic_life/12417881/3?file=34434377	N/A	0.987	0.313	0.674	0.007	0.006
				Thunnus orientalis	https://figshare.com/articles/dataset/EukProt_a_database_of_genome-scale_predicted_proteins_across_the_diversity_of_eukaryotic_life/12417881/3?file=34434377	N/A	0.804	0.79	0.014	0.13	0.066
				Mola mola	https://figshare.com/articles/dataset/EukProt_a_database_of_genome-scale_predicted_proteins_across_the_diversity_of_eukaryotic_life/12417881/3?file=34434377	N/A	0.964	0.809	0.155	0.027	0.009
				Takifugu rubripes	https://figshare.com/articles/dataset/EukProt_a_database_of_genome-scale_predicted_proteins_across_the_diversity_of_eukaryotic_life/12417881/3?file=34434377	N/A	0.979	0.726	0.253	0.013	0.008
				Xenopus tropicalis	https://figshare.com/articles/dataset/EukProt_a_database_of_genome-scale_predicted_proteins_across_the_diversity_of_eukaryotic_life/12417881/3?file=34434377	N/A	0.975	0.597	0.378	0.008	0.017
				Pelodiscus sinensis	https://figshare.com/articles/dataset/EukProt_a_database_of_genome-scale_predicted_proteins_across_the_diversity_of_eukaryotic_life/12417881/3?file=34434377	N/A	0.903	0.648	0.255	0.059	0.038
				Anas platyrhynchos	https://figshare.com/articles/dataset/EukProt_a_database_of_genome-scale_predicted_proteins_across_the_diversity_of_eukaryotic_life/12417881/3?file=34434377	N/A	0.867	0.573	0.294	0.013	0.12
				Gallus gallus	UniProt	UP000000539	0.923	0.829	0.094	0.023	0.054
				Taeniopygia guttata	Ensembl Metazoa	N/A	0.947	0.562	0.385	0.022	0.031
				Callorhinchus milii	https://figshare.com/articles/dataset/EukProt_a_database_of_genome-scale_predicted_proteins_across_the_diversity_of_eukaryotic_life/12417881/3?file=34434377	N/A	0.961	0.758	0.203	0.007	0.032
				Latimeria chalumnae	https://figshare.com/articles/dataset/EukProt_a_database_of_genome-scale_predicted_proteins_across_the_diversity_of_eukaryotic_life/12417881/3?file=34434377	N/A	0.969	0.684	0.285	0.025	0.006
				Petromyzon marinus	NCBI	GenBank: GCA_000148955.1	0.432	0.426	0.006	0.202	0.366
					NCBI	GenBank: GCF_010993605.1	0.953	0.589	0.364	0.017	0.03
					UniProt	UP000245300	0.559	0.541	0.018	0.112	0.329
				Anolis carolinensis	UniProt	UP000001646	0.895	0.881	0.014	0.032	0.073
				Physeter macrocephalus	https://figshare.com/articles/dataset/EukProt_a_database_of_genome-scale_predicted_proteins_across_the_diversity_of_eukaryotic_life/12417881/3?file=34434377	N/A	0.978	0.494	0.484	0.018	0.004
				Canis lupus	https://figshare.com/articles/dataset/EukProt_a_database_of_genome-scale_predicted_proteins_across_the_diversity_of_eukaryotic_life/12417881/3?file=34434377	N/A	0.984	0.509	0.475	0.006	0.01
				Monodelphis domestica	Ensembl	N/A	0.959	0.638	0.321	0.02	0.021
				Ornithorhynchus anatinus	Ensembl	N/A	0.723	0.66	0.063	0.16	0.117
				Gorilla gorilla	UniProt	UP000001519	0.97	0.919	0.051	0.017	0.013
				Homo sapiens	UniProt	UP000005640	0.97	0.919	0.051	0.017	0.013
				Mus musculus	UniProt	UP000000589	0.998	0.98	0.018	0.001	0.001
				Rattus norvegicus	https://figshare.com/articles/dataset/EukProt_a_database_of_genome-scale_predicted_proteins_across_the_diversity_of_eukaryotic_life/12417881/3?file=34434377	?	0.992	0.544	0.448	0.001	0.007
				Eptatretus burgeri	Ensembl	N/A	0.87	0.501	0.369	0.073	0.057
			Urochordata	Oikopleura dioica	http://www.genoscope.cns.fr/externe/Download/Projets/Projet_HG/data/annotation/	N/A	0.671	0.645	0.026	0.066	0.263
				Ciona intestinalis	https://figshare.com/articles/dataset/EukProt_a_database_of_genome-scale_predicted_proteins_across_the_diversity_of_eukaryotic_life/12417881/3?file=34434377	?	0.942	0.799	0.143	0.006	0.052
				Ciona savignyi	Ensembl	N/A	0.684	0.515	0.169	0.062	0.254
		Ecdysozoa	Arthropoda	Dinothrombium tinctorium	Ensembl Metazoa	N/A	0.83	0.514	0.316	0.036	0.134
				Daphnia pulex	UniProt	UP000000305	0.949	0.925	0.024	0.015	0.036
				Strigamia maritima	Ensembl Metazoa	N/A	0.902	0.861	0.041	0.02	0.078
				Orchesella cincta	Ensembl Metazoa	N/A	0.851	0.785	0.066	0.035	0.114
				Calanus glacialis	https://figshare.com/articles/dataset/EukProt_a_database_of_genome-scale_predicted_proteins_across_the_diversity_of_eukaryotic_life/12417881/3?file=34434377	N/A	0.933	0.795	0.138	0.029	0.038
				Tigriopus californicus	https://figshare.com/articles/dataset/EukProt_a_database_of_genome-scale_predicted_proteins_across_the_diversity_of_eukaryotic_life/12417881/3?file=34434377	N/A	0.864	0.845	0.019	0.041	0.095
				Tribolium castaneum	https://figshare.com/articles/dataset/EukProt_a_database_of_genome-scale_predicted_proteins_across_the_diversity_of_eukaryotic_life/12417881/3?file=34434377	N/A	0.994	0.863	0.131	0.004	0.002
				Drosophila melanogaster	UniProt	UP000000803	0.993	0.979	0.014	0.002	0.005
				Apis mellifera	UniProt	UP000005203	0.973	0.973	0	0.013	0.014
			Nematoda	Caenorhabditis elegans	UniProt	UP000001940	0.78	0.77	0.01	0.022	0.198
				Trichinella spiralis	UniProt	UP000054776	0.712	0.698	0.014	0.019	0.269
			Tardigrada	Ramazzotius varieornatus	UniProt	UP000186922	0.85	0.809	0.041	0.023	0.127
		Spiralia	Annelida	Helobdella robusta	UniProt	UP000015101	0.902	0.892	0.01	0.046	0.052
				Capitella teleta	https://figshare.com/articles/dataset/EukProt_a_database_of_genome-scale_predicted_proteins_across_the_diversity_of_eukaryotic_life/12417881/3?file=34434377	N/A	0.946	0.904	0.042	0.029	0.025
			Brachiopoda	Lingula unguis	UniProt	UP000085678	0.985	0.803	0.182	0.006	0.009
			Bryozoa	Bugula neritina	Compagen	N/A	0.556	0.296	0.26	0.281	0.163
			Mollusca	Crassostrea gigas	https://figshare.com/articles/dataset/EukProt_a_database_of_genome-scale_predicted_proteins_across_the_diversity_of_eukaryotic_life/12417881/3?file=34434377	N/A	0.977	0.703	0.274	0.013	0.01
				Lottia gigantea	UniProt	UP000030746	0.965	0.958	0.007	0.015	0.02
			Platyhelminthes	Echinococcus multilocularis	UniProt	UP000017246	0.727	0.71	0.017	0.052	0.221
			Rotifera	Adineta vaga	Ensembl Metazoa	N/A	0.871	0.157	0.714	0.018	0.111
		Xenacoelomorpha	Acoelomorpha	Hofstenia miamia	Ensembl Metazoa	N/A	0.795	0.776	0.019	0.052	0.153
	Non-Bilateria		Cnidaria	Nematostella vectensis	UniProt	UP000001593	0.897	0.879	0.018	0.048	0.055
				Clytia hemisphaerica	MARIMBA	N/A	0.761	0.749	0.012	0.057	0.182
			Ctenophora	Mnemiopsis leidyi	Ensembl Metazoa	N/A	0.734	0.727	0.007	0.049	0.217
			Placozoa	Trichoplax adhaerens	https://figshare.com/articles/dataset/EukProt_a_database_of_genome-scale_predicted_proteins_across_the_diversity_of_eukaryotic_life/12417881/3?file=34434377	N/A	0.948	0.94	0.008	0.02	0.032
			Porifera	Sycon ciliatum	Compagen	N/A	0.905	0.816	0.089	0.022	0.073
				Amphimedon queenslandica	https://figshare.com/articles/dataset/EukProt_a_database_of_genome-scale_predicted_proteins_across_the_diversity_of_eukaryotic_life/12417881/3?file=34434377	N/A	0.909	0.76	0.149	0.028	0.063
