## Supplementary material for "The origin, evolution and molecular diversity of the chemokine system": TableS2

### Sheet: Sheet1
Dataset	Best-fit according to BIC	Generax Model
CKL	GTR20+F+R4	protGTR+G
CKLF	GTR20+F+R7	protGTR+G
TAFA	JTT+R5	JTT+R5
CYTL	JTT+I+G4	JTT+I+G4
CXCL17	JTT	JTT
Canonical	GTR20+F+I+G4	PROTGTR+G4
Canonical_NoViral	GTR20+F+I+G4	PROTGTR+G4
CMLplus	GTR20+F+I+G4	PROTGTR+G4
ACKR3	JTT+F+I+G4	JTT+G4
CKR_e50	GTR20+F+G4*	PROTGTR+G4
Footnote
* Model Finder not run for All Chemokine Receptor dataset
